# Interrogating Genomic Data in the Phylogenetic Placement of Treeshrews Reveals Potential Sources of Conflict

**DOI:** 10.1101/2021.11.18.469131

**Authors:** Alexander Knyshov, Yana Hrytsenko, Robert Literman, Rachel S. Schwartz

## Abstract

The position of some taxa on the Tree of Life remains controversial despite the increase in genomic data used to infer phylogenies. While analyzing large datasets alleviates stochastic errors, it does not prevent systematic errors in inference, caused by both biological (e.g., incomplete lineage sorting, hybridization) and methodological (e.g., incorrect modeling, erroneous orthology assessments) factors. In this study, we systematically investigated factors that could result in these controversies, using the treeshrew (Scandentia, Mammalia) as a study case. Recent studies have narrowed the phylogenetic position of treeshrews to three competing hypotheses: sister to primates and flying lemurs (Primatomorpha), sister to rodents and lagomorphs (Glires), or sister to a clade comprising all of these. We sampled 50 mammal species including three treeshrews, a selection of taxa from the potential sister groups, and outgroups. Using a large diverse set of loci, we assessed support for the alternative phylogenetic position of treeshrews. The results suggest that the data has statistical support for two hypotheses for the placements of treeshrews, sister to Primatomorpha and to Primatomorpha+Glires. While we observe differences in properties of loci of different types (e.g., CDS, intron, etc.) with respect to the strength of the signal, the support for any particular topology is not dependent on the properties of the data. Rather, we show that the method of phylogenetic signal assessment, as well as whether the signal is measured using the full dataset or only loci with the strongest signal, impact the results much more.
