## Supplementary material for "Interrogating Genomic Data in the Phylogenetic Placement of Treeshrews Reveals Potential Sources of Conflict": Tab. S1. Sample information

### Sheet: Sheet1
group	family	species	sample1_reads	sample2_reads	sample3_reads	sample4_reads	sample5_reads
outgroup		Sorex araneus	SRR099426-SRR099430-SRR099442-SRR099444	SRR099428-SRR099448
outgroup		Myotis myotis	SRR7704823	SRR11676544
outgroup		Panthera onca	SRR11097154	SRR4444360
outgroup		Bubalus bubalis	SRR4477891	SRR4477896	SRR4477899
outgroup		Tapirus terrestris	SRR13167957	SRR11434632
Lagomorpha	Ochotonidae	Ochotona princeps	SRR413471-SRR413470-SRR413469-SRR413468
Lagomorpha	Leporidae	Oryctolagus cuniculus	SRR1290812	SRR1791552	ERR4504787	ERR4504788	ERR4504789
Lagomorpha	Leporidae	Lepus americanus	SRR11430610
Scandentia	Tupaiidae	Tupaia tana	SRR11434619
Scandentia	Tupaiidae	Tupaia belangeri	DRR155099	SRR609376-SRR609399
Scandentia	Tupaiidae	Tupaia chinensis	SRR516900-SRR516903-SRR516901-SRR516904-SRR516908-SRR516910-SRR516914
Rodentia	Muridae	Mus musculus	ERR1124330	ERR1124338
Rodentia	Cricetidae	Ellobius lutescens	SRR3492263	SRR3497434
Rodentia	Nesomyidae	Cricetomys gambianus	SRR7704808	SRR2069938
Rodentia	Spalacidae	Nannospalax galili	SRR2043983	SRR2043166	SRR2043984
Rodentia	Dipodidae	Zapus hudsonius	SRR11434656
Rodentia	Heteromyidae	Dipodomys ordii	SRR1646420-SRR1646421-SRR1646423
Rodentia	Castoridae	Castor canadensis	SRR7704806	SRR5160667
Rodentia	Sciuridae	Marmota marmota	ERR3299083	ERR3299082	ERR3298761	ERR3298754
Rodentia	Aplodontiidae	Aplodontia rufa	SRR11428423	SRR10435438
Rodentia	Gliridae	Glis glis	SRR7637808
Rodentia	Caviidae	Cavia tschudii	SRR7637804
Rodentia	Dasyproctidae	Dasyprocta punctata	SRR11430232
Rodentia	Cuniculidae	Cuniculus paca	SRR11428699
Rodentia	Capromyidae	Capromys pilorides	SRR7637803
Rodentia	Myocastoridae	Myocastor coypus	SRR7637816
Rodentia	Ctenomyidae	Ctenomys sociabilis	SRR11428700
Rodentia	Octodontidae	Octodon degus	SRR399032-SRR399031-SRR399030-SRR399029
Rodentia	Dinomyidae	Dinomys branickii	SRR7637807
Rodentia	Chinchillidae	Chinchilla lanigera	SRR332066-SRR332068-SRR332075-SRR332078
Rodentia	Bathyergidae	Fukomys damarensis	SRR960028-SRR960030
Rodentia	Thryonomyidae	Thryonomys swinderianus	SRR7704835
Rodentia	Petromuridae	Petromus typicus	SRR7704827
Rodentia	Hystricidae	Hystrix cristata	SRR7637811
Rodentia	Ctenodactylidae	Ctenodactylus gundi	SRR7704810
Dermoptera	Cynocephalidae	Galeopterus variegatus	SRR585693-SRR593622	SRR7704812	SRR3203576
Primates	Lorisidae	Nycticebus coucang	SRR11431895
Primates	Galagidae	Otolemur garnettii	SRR7600425
Primates	Daubentoniidae	Daubentonia madagascariensis	SRR7600430	SRR7600431
Primates	Lemuridae	Eulemur flavifrons	SRR2039641
Primates	Indridae	Propithecus coquereli	SRR1575528-SRR1575527	SRR1575545-SRR1575526
Primates	Cheirogaleidae	Microcebus murinus	SRR10130796	SRR10130794	SRR10130795
Primates	Pitheciidae	Pithecia pithecia	SRR11431909
Primates	Atelidae	Alouatta palliata	SRR9987985	SRR9655169
Primates	Aotidae	Aotus nancymaae	SRR1692993-SRR1692996-SRR1692997
Primates	Cebidae	Callithrix jacchus	SRR1272418	SRR1272478	SRR1282349
Primates	Hylobatidae	Nomascus leucogenys	ERR3040712	SRR10075412
Primates	Hominidae	Pongo abelii	ERR2274080-ERR2274079	ERR2188851-ERR2188849
Primates	Hominidae	Homo sapiens	ERR229778	ERR229779	ERR229780	ERR229784
Primates	Cercopithecidae	Macaca nemestrina	SRR1698391-SRR1698404-SRR1698406
