## Supplementary material for "Interrogating Genomic Data in the Phylogenetic Placement of Treeshrews Reveals Potential Sources of Conflict": Tab. S3. Results of the statistical analyses

### Sheet: Locus_property_stat
	No_of_taxa	Alignment_length	Missing_percent	Proportion_variable_sites	Proportion_parsimony_informative	GC_content	Saturation_slope	Model_fit_SDPD	Glires_fraction	Primatomorpha_fraction
Min	25	55	0	0.083	0.022	0.06	0.2313	-1.072	0.1176	0.07407
1st Qu	30	146	12.84	0.513	0.277	0.339	0.7525	7.7	0.48	0.38235
Median	36	176	20.79	0.594	0.333	0.386	0.7834	9.16	0.5667	0.43333
Mean	35.81	188.8	21.99	0.5796	0.3315	0.4028	0.781	8.986	0.5425	0.45754
3rd Qu	41	218	29.94	0.661	0.389	0.448	0.8137	10.401	0.6176	0.52
Max	50	1791	64.92	0.874	0.648	0.809	0.986	17.23	0.9259	0.88235
NAs	0	0	0	0	0	0	0	339	0	0

### Sheet: Treeshrew_signal_data
Signal_measure	Property	PM_sister	GL_sister	PM_GL_sister
lnL_individual_fit	lnL_sum_all_loci	-117594213	-117594082	-117590171
lnL_individual_fit	median_ΔlnL_of_all_loci	0.00385135	0.00346312	0.00337075
lnL_individual_fit	ΔlnL_counts_of_all_loci	14653	14047	19622
lnL_individual_fit	lnL_sum_outlier_loci	-1524615	-1525992	-1525075
lnL_individual_fit	median_ΔlnL_of_outlier_loci	0.036597	0.0360813	0.0361284
lnL_individual_fit	ΔlnL_counts_of_outlier_loci	452	197	351
lnL_individual_fit	lnL_sum_non-outlier_loci	-116069598	-116068090	-116065095
lnL_individual_fit	median_ΔlnL_of_non-outlier_loci	0.00351735	0.00334031	0.00321951
lnL_individual_fit	ΔlnL_counts_of_non-outlier_loci	14201	13850	19271
lnL_concat_fit	lnL_sum_all_loci	-121169491	-121170580	-121171209
lnL_concat_fit	median_ΔlnL_of_all_loci	0.000631068	0.000697674	0.00090535
lnL_concat_fit	ΔlnL_counts_of_all_loci	26261	25808	25645
lnL_concat_fit	lnL_sum_outlier_loci	-1378093	-1379173	-1379671
lnL_concat_fit	median_ΔlnL_of_outlier_loci	0.0157542	0.015	0.0145453
lnL_concat_fit	ΔlnL_counts_of_outlier_loci	647	277	76
lnL_concat_fit	lnL_sum_non-outlier_loci	-119791398	-119791407	-119791538
lnL_concat_fit	median_ΔlnL_of_non-outlier_loci	0.000609137	0.000688073	0.000902256
lnL_concat_fit	ΔlnL_counts_of_non-outlier_loci	25614	25531	25569
sCF	median_sCF_of_all_loci	39.74	40.04	40.04
sCF	sCF_counts_of_all_loci	30082	26889	26041

### Sheet: Treeshrew_signal_stat
Signal_measure	data	test	comparison	P-value	N
lnL_individual_fit	lnL_sum_all_loci	AU	all	0	83055
lnL_individual_fit	per_locus_ΔlnL_all_loci	KH_ANOVA	all	<2.2E-16	83055
lnL_individual_fit	per_locus_ΔlnL_all_loci	Wilcoxon Rank-Sum	PM_vs_GL	5.97e-10	83055
lnL_individual_fit	per_locus_ΔlnL_all_loci	Wilcoxon Rank-Sum	PM_vs_PM_GL	3.78e-19	83055
lnL_individual_fit	per_locus_ΔlnL_all_loci	Wilcoxon Rank-Sum	GL_vs_PM_GL	1	83055
lnL_individual_fit	counts_of_loci_all_loci	Chi-squared	all	5.32e-253	83055
lnL_individual_fit	lnL_sum_outlier_loci	AU	all	0.00656767	1000
lnL_individual_fit	per_locus_ΔlnL_outlier_loci	KH_ANOVA	all	0.9376	1000
lnL_individual_fit	counts_of_loci_outlier_loci	Chi-squared	all	3.27e-22	1000
lnL_individual_fit	lnL_sum_non-outlier_loci	AU	all	0	82055
lnL_individual_fit	per_locus_ΔlnL_non-outlier_loci	KH_ANOVA	all	6.71e-11	82055
lnL_individual_fit	per_locus_ΔlnL_non-outlier_loci	Wilcoxon Rank-Sum	PM_vs_GL	0.000168	82055
lnL_individual_fit	per_locus_ΔlnL_non-outlier_loci	Wilcoxon Rank-Sum	PM_vs_PM_GL	1.1e-12	82055
lnL_individual_fit	per_locus_ΔlnL_non-outlier_loci	Wilcoxon Rank-Sum	GL_vs_PM_GL	1	82055
lnL_individual_fit	counts_of_loci_non-outlier_loci	Chi-squared	all	4.29e-254	82055
lnL_concat_fit	lnL_sum_all_loci	AU	all	0.0037176	83055
lnL_concat_fit	per_locus_ΔlnL_all_loci	KH_ANOVA	all	<2.2E-16	83055
lnL_concat_fit	per_locus_ΔlnL_all_loci	Wilcoxon Rank-Sum	PM_vs_GL	3.9e-12	83055
lnL_concat_fit	per_locus_ΔlnL_all_loci	Wilcoxon Rank-Sum	PM_vs_PM_GL	2.35e-104	83055
lnL_concat_fit	per_locus_ΔlnL_all_loci	Wilcoxon Rank-Sum	GL_vs_PM_GL	1.88e-55	83055
lnL_concat_fit	counts_of_loci_all_loci	Chi-squared	all	0.0196	83055
lnL_concat_fit	lnL_sum_outlier_loci	AU	all	0	1000
lnL_concat_fit	per_locus_ΔlnL_outlier_loci	KH_ANOVA	all	0.001006	1000
lnL_concat_fit	per_locus_ΔlnL_outlier_loci	Wilcoxon Rank-Sum	PM_vs_GL	0.074	1000
lnL_concat_fit	per_locus_ΔlnL_outlier_loci	Wilcoxon Rank-Sum	PM_vs_PM_GL	0.003	1000
lnL_concat_fit	per_locus_ΔlnL_outlier_loci	Wilcoxon Rank-Sum	GL_vs_PM_GL	0.228	1000
lnL_concat_fit	counts_of_loci_outlier_loci	Chi-squared	all	5.02e-110	1000
lnL_concat_fit	lnL_sum_non-outlier_loci	AU	all	0.0554624	82055
lnL_concat_fit	per_locus_ΔlnL_non-outlier_loci	KH_ANOVA	all	<2.2E-16	82055
lnL_concat_fit	per_locus_ΔlnL_non-outlier_loci	Wilcoxon Rank-Sum	PM_vs_GL	1.43e-23	82055
lnL_concat_fit	per_locus_ΔlnL_non-outlier_loci	Wilcoxon Rank-Sum	PM_vs_PM_GL	3.96e-155	82055
lnL_concat_fit	per_locus_ΔlnL_non-outlier_loci	Wilcoxon Rank-Sum	GL_vs_PM_GL	8.37e-68	82055
lnL_concat_fit	counts_of_loci_non-outlier_loci	Chi-squared	all	0.935	82055
sCF	per_locus_sCF_all_loci	KH_ANOVA	all	6.372e-07	83055
sCF	per_locus_sCF_all_loci	Wilcoxon Rank-Sum	PM_vs_GL	0.000654	83055
sCF	per_locus_sCF_all_loci	Wilcoxon Rank-Sum	PM_vs_PM_GL	8.64e-07	83055
sCF	per_locus_sCF_all_loci	Wilcoxon Rank-Sum	GL_vs_PM_GL	0.438	83055
sCF	counts_of_loci_all_loci	Chi-squared	all	5.41e-72	83055

### Sheet: Treeshrew_lnL_vs_sCF
test	data	comparison	P-value	N	slope	R_squared
Linear_model	individual_fit_ΔlnL_and_sCF_all_loci	ΔlnL_vs_sCF	<2.2E-308	83055	0.278	0.077
Linear_model	individual_fit_ΔlnL_and_sCF_outlier_loci	ΔlnL_vs_sCF	0.006	1000	0.087	0.007
Linear_model	individual_fit_ΔlnL_and_sCF_non-outlier_loci	ΔlnL_vs_sCF	<2.2E-308	82055	0.253	0.064
Linear_model	concat_fit_ΔlnL_and_sCF_all_loci	ΔlnL_vs_sCF	<2.2E-308	83055	0.272	0.074
Linear_model	concat_fit_ΔlnL_and_sCF_outlier_loci	ΔlnL_vs_sCF	<2.2E-308	1000	0.174	0.029
Linear_model	concat_fit_ΔlnL_and_sCF_non-outlier_loci	ΔlnL_vs_sCF	<2.2E-308	82055	0.264	0.069

### Sheet: Treeshrew_lnL_vs_locus_properti
signal_measure	data	test	comparison	P-value
lnL_individual_fit	No_of_taxa	KH_ANOVA	all	8.877e-11
lnL_individual_fit	No_of_taxa	Wilcoxon Rank-Sum	PM_vs_GL	0.597
lnL_individual_fit	No_of_taxa	Wilcoxon Rank-Sum	PM_vs_PM_GL	7.23e-10
lnL_individual_fit	No_of_taxa	Wilcoxon Rank-Sum	GL_vs_PM_GL	2.59e-06
lnL_individual_fit	Glires_fraction	KH_ANOVA	all	4.957e-11
lnL_individual_fit	Glires_fraction	Wilcoxon Rank-Sum	PM_vs_GL	0.831
lnL_individual_fit	Glires_fraction	Wilcoxon Rank-Sum	PM_vs_PM_GL	7.35e-10
lnL_individual_fit	Glires_fraction	Wilcoxon Rank-Sum	GL_vs_PM_GL	8.73e-07
lnL_individual_fit	Primatomorpha_fraction	KH_ANOVA	all	4.957e-11
lnL_individual_fit	Primatomorpha_fraction	Wilcoxon Rank-Sum	PM_vs_GL	0.831
lnL_individual_fit	Primatomorpha_fraction	Wilcoxon Rank-Sum	PM_vs_PM_GL	7.35e-10
lnL_individual_fit	Primatomorpha_fraction	Wilcoxon Rank-Sum	GL_vs_PM_GL	8.73e-07
lnL_individual_fit	Alignment_length	KH_ANOVA	all	0.9183
lnL_individual_fit	Missing_percent	KH_ANOVA	all	5.495e-07
lnL_individual_fit	Missing_percent	Wilcoxon Rank-Sum	PM_vs_GL	0.158
lnL_individual_fit	Missing_percent	Wilcoxon Rank-Sum	PM_vs_PM_GL	0.004
lnL_individual_fit	Missing_percent	Wilcoxon Rank-Sum	GL_vs_PM_GL	4.32e-07
lnL_individual_fit	Proportion_variable_sites	KH_ANOVA	all	3.156e-14
lnL_individual_fit	Proportion_variable_sites	Wilcoxon Rank-Sum	PM_vs_GL	0.151
lnL_individual_fit	Proportion_variable_sites	Wilcoxon Rank-Sum	PM_vs_PM_GL	1.72e-07
lnL_individual_fit	Proportion_variable_sites	Wilcoxon Rank-Sum	GL_vs_PM_GL	2.19e-13
lnL_individual_fit	Proportion_parsimony_informative	KH_ANOVA	all	1.657e-08
lnL_individual_fit	Proportion_parsimony_informative	Wilcoxon Rank-Sum	PM_vs_GL	1
lnL_individual_fit	Proportion_parsimony_informative	Wilcoxon Rank-Sum	PM_vs_PM_GL	3.33e-06
lnL_individual_fit	Proportion_parsimony_informative	Wilcoxon Rank-Sum	GL_vs_PM_GL	5.52e-07
lnL_individual_fit	GC_content	KH_ANOVA	all	7.515e-10
lnL_individual_fit	GC_content	Wilcoxon Rank-Sum	PM_vs_GL	0.013
lnL_individual_fit	GC_content	Wilcoxon Rank-Sum	PM_vs_PM_GL	0.002
lnL_individual_fit	GC_content	Wilcoxon Rank-Sum	GL_vs_PM_GL	3.99e-10
lnL_individual_fit	Saturation_slope	KH_ANOVA	all	5.667e-12
lnL_individual_fit	Saturation_slope	Wilcoxon Rank-Sum	PM_vs_GL	0.136
lnL_individual_fit	Saturation_slope	Wilcoxon Rank-Sum	PM_vs_PM_GL	1.59e-11
lnL_individual_fit	Saturation_slope	Wilcoxon Rank-Sum	GL_vs_PM_GL	6.33e-06
lnL_individual_fit	Model_fit_SDPD	KH_ANOVA	all	0.06589
lnL_individual_fit	Locus_type	Chi-squared	all	3.87e-06
lnL_individual_fit	Locus_type	Chi-squared	PM_vs_GL	0.0126
lnL_individual_fit	Locus_type	Chi-squared	PM_vs_PM_GL	0.00231
lnL_individual_fit	Locus_type	Chi-squared	GL_vs_PM_GL	9.47e-06
lnL_individual_fit	Locus_type	Chi-squared	all_CDS	1.31e-21
lnL_individual_fit	Locus_type	Chi-squared	all_intron	2.36e-106
lnL_individual_fit	Locus_type	Chi-squared	all_lncRNA	1.21e-42
lnL_individual_fit	Locus_type	Chi-squared	all_other	0.0709
lnL_individual_fit	Locus_type	Chi-squared	all_pseudogene	0.0136
lnL_individual_fit	Locus_type	Chi-squared	all_unannotated	1.28e-54
lnL_individual_fit	Locus_type	Chi-squared	all_UTR	3.76e-12
lnL_concat_fit	No_of_taxa	KH_ANOVA	all	0.2147
lnL_concat_fit	Glires_fraction	KH_ANOVA	all	0.004344
lnL_concat_fit	Glires_fraction	Wilcoxon Rank-Sum	PM_vs_GL	0.003
lnL_concat_fit	Glires_fraction	Wilcoxon Rank-Sum	PM_vs_PM_GL	0.116
lnL_concat_fit	Glires_fraction	Wilcoxon Rank-Sum	GL_vs_PM_GL	0.732
lnL_concat_fit	Primatomorpha_fraction	KH_ANOVA	all	0.004344
lnL_concat_fit	Primatomorpha_fraction	Wilcoxon Rank-Sum	PM_vs_GL	0.003
lnL_concat_fit	Primatomorpha_fraction	Wilcoxon Rank-Sum	PM_vs_PM_GL	0.116
lnL_concat_fit	Primatomorpha_fraction	Wilcoxon Rank-Sum	GL_vs_PM_GL	0.732
lnL_concat_fit	Alignment_length	KH_ANOVA	all	0.003665
lnL_concat_fit	Alignment_length	Wilcoxon Rank-Sum	PM_vs_GL	0.232
lnL_concat_fit	Alignment_length	Wilcoxon Rank-Sum	PM_vs_PM_GL	0.002
lnL_concat_fit	Alignment_length	Wilcoxon Rank-Sum	GL_vs_PM_GL	0.354
lnL_concat_fit	Missing_percent	KH_ANOVA	all	1.859e-07
lnL_concat_fit	Missing_percent	Wilcoxon Rank-Sum	PM_vs_GL	0.000585
lnL_concat_fit	Missing_percent	Wilcoxon Rank-Sum	PM_vs_PM_GL	0.227
lnL_concat_fit	Missing_percent	Wilcoxon Rank-Sum	GL_vs_PM_GL	1.6e-07
lnL_concat_fit	Proportion_variable_sites	KH_ANOVA	all	1.255e-11
lnL_concat_fit	Proportion_variable_sites	Wilcoxon Rank-Sum	PM_vs_GL	9.69e-12
lnL_concat_fit	Proportion_variable_sites	Wilcoxon Rank-Sum	PM_vs_PM_GL	0.066
lnL_concat_fit	Proportion_variable_sites	Wilcoxon Rank-Sum	GL_vs_PM_GL	1.11e-05
lnL_concat_fit	Proportion_parsimony_informative	KH_ANOVA	all	9.926e-08
lnL_concat_fit	Proportion_parsimony_informative	Wilcoxon Rank-Sum	PM_vs_GL	1.31e-07
lnL_concat_fit	Proportion_parsimony_informative	Wilcoxon Rank-Sum	PM_vs_PM_GL	0.495
lnL_concat_fit	Proportion_parsimony_informative	Wilcoxon Rank-Sum	GL_vs_PM_GL	0.000151
lnL_concat_fit	GC_content	KH_ANOVA	all	0.0002342
lnL_concat_fit	GC_content	Wilcoxon Rank-Sum	PM_vs_GL	0.000525
lnL_concat_fit	GC_content	Wilcoxon Rank-Sum	PM_vs_PM_GL	0.003
lnL_concat_fit	GC_content	Wilcoxon Rank-Sum	GL_vs_PM_GL	1
lnL_concat_fit	Saturation_slope	KH_ANOVA	all	4.928e-05
lnL_concat_fit	Saturation_slope	Wilcoxon Rank-Sum	PM_vs_GL	3.09e-05
lnL_concat_fit	Saturation_slope	Wilcoxon Rank-Sum	PM_vs_PM_GL	0.3
lnL_concat_fit	Saturation_slope	Wilcoxon Rank-Sum	GL_vs_PM_GL	0.018
lnL_concat_fit	Model_fit_SDPD	KH_ANOVA	all	0.02614
lnL_concat_fit	Model_fit_SDPD	Wilcoxon Rank-Sum	PM_vs_GL	0.075
lnL_concat_fit	Model_fit_SDPD	Wilcoxon Rank-Sum	PM_vs_PM_GL	1
lnL_concat_fit	Model_fit_SDPD	Wilcoxon Rank-Sum	GL_vs_PM_GL	0.046
lnL_concat_fit	Locus_type	Chi-squared	all	0.0329
lnL_concat_fit	Locus_type	Chi-squared	PM_vs_GL	0.0559
lnL_concat_fit	Locus_type	Chi-squared	PM_vs_PM_GL	0.0491
lnL_concat_fit	Locus_type	Chi-squared	GL_vs_PM_GL	0.184
lnL_concat_fit	Locus_type	Chi-squared	all_CDS	0.152
lnL_concat_fit	Locus_type	Chi-squared	all_intron	0.266
lnL_concat_fit	Locus_type	Chi-squared	all_lncRNA	0.106
lnL_concat_fit	Locus_type	Chi-squared	all_other	0.743
lnL_concat_fit	Locus_type	Chi-squared	all_pseudogene	0.528
lnL_concat_fit	Locus_type	Chi-squared	all_unannotated	0.00367
lnL_concat_fit	Locus_type	Chi-squared	all_UTR	0.0685

### Sheet: Primates_signal_data
Signal_measure	Property	Monophyletic	altNNI1	altNNI2
lnL_individual_fit	lnL_sum_all_loci	-117594244	-117695132	-117697088
lnL_individual_fit	median_ΔlnL_of_all_loci	0.0147	0.00361	0.00458
lnL_individual_fit	ΔlnL_counts_of_all_loci	40812	11527	10400
lnL_individual_fit	lnL_sum_outlier_loci	-1753432	-1764461	-1764520
lnL_individual_fit	median_ΔlnL_of_outlier_loci	0.0778	0.0696	0.0966
lnL_individual_fit	ΔlnL_counts_of_outlier_loci	989	6	5
lnL_individual_fit	lnL_sum_non-outlier_loci	-115840812	-115930671	-115932569
lnL_individual_fit	median_ΔlnL_of_non-outlier_loci	0.0142	0.0036	0.00458
lnL_individual_fit	ΔlnL_counts_of_non-outlier_loci	39823	11521	10395
lnL_concat_fit	lnL_sum_all_loci	-121169473	-121258158	-121258201
lnL_concat_fit	median_ΔlnL_of_all_loci	0.00949	0.00325	0.00299
lnL_concat_fit	ΔlnL_counts_of_all_loci	48412	13531	16242
lnL_concat_fit	lnL_sum_outlier_loci	-1341630	-1350403	-1350401
lnL_concat_fit	median_ΔlnL_of_outlier_loci	0.0512446	0.0534031	NA
lnL_concat_fit	ΔlnL_counts_of_outlier_loci	999	1	0
lnL_concat_fit	lnL_sum_non-outlier_loci	-119827843	-119907755	-119907800
lnL_concat_fit	median_ΔlnL_of_non-outlier_loci	0.00923	0.00325	0.00299
lnL_concat_fit	ΔlnL_counts_of_non-outlier_loci	47413	13530	16242
sCF	median_sCF_of_all_loci	49.8	41.2	40.7
sCF	sCF_counts_of_all_loci	44549	18286	19551

### Sheet: Primates_signal_stat
Signal_measure	data	test	comparison	P-value	N
lnL_individual_fit	lnL_sum_all_loci	AU	all	0	83055
lnL_individual_fit	per_locus_ΔlnL_all_loci	KH_ANOVA	all	<2.2E-16	83055
lnL_individual_fit	per_locus_ΔlnL_all_loci	Wilcoxon Rank-Sum	M_vs_A1	<2.2E-308	83055
lnL_individual_fit	per_locus_ΔlnL_all_loci	Wilcoxon Rank-Sum	M_vs_A2	<2.2E-308	83055
lnL_individual_fit	per_locus_ΔlnL_all_loci	Wilcoxon Rank-Sum	A1_vs_A2	6.03e-18	83055
lnL_individual_fit	counts_of_loci_all_loci	Chi-squared	all	<2.2E-308	83055
lnL_individual_fit	lnL_sum_outlier_loci	AU	all	0	1000
lnL_individual_fit	per_locus_ΔlnL_outlier_loci	KH_ANOVA	all	0.006212	1000
lnL_individual_fit	per_locus_ΔlnL_outlier_loci	Wilcoxon Rank-Sum	M_vs_A1	0.182	1000
lnL_individual_fit	per_locus_ΔlnL_outlier_loci	Wilcoxon Rank-Sum	M_vs_A2	0.029	1000
lnL_individual_fit	per_locus_ΔlnL_outlier_loci	Wilcoxon Rank-Sum	A1_vs_A2	0.247	1000
lnL_individual_fit	counts_of_loci_outlier_loci	Chi-squared	all	<2.2E-308	1000
lnL_individual_fit	lnL_sum_non-outlier_loci	AU	all	0	82055
lnL_individual_fit	per_locus_ΔlnL_non-outlier_loci	KH_ANOVA	all	<2.2E-16	82055
lnL_individual_fit	per_locus_ΔlnL_non-outlier_loci	Wilcoxon Rank-Sum	M_vs_A1	<2.2E-308	82055
lnL_individual_fit	per_locus_ΔlnL_non-outlier_loci	Wilcoxon Rank-Sum	M_vs_A2	<2.2E-308	82055
lnL_individual_fit	per_locus_ΔlnL_non-outlier_loci	Wilcoxon Rank-Sum	A1_vs_A2	5.43e-18	82055
lnL_individual_fit	counts_of_loci_non-outlier_loci	Chi-squared	all	<2.2E-308	82055
lnL_concat_fit	lnL_sum_all_loci	AU	all	0	83055
lnL_concat_fit	per_locus_ΔlnL_all_loci	KH_ANOVA	all	<2.2E-16	83055
lnL_concat_fit	per_locus_ΔlnL_all_loci	Wilcoxon Rank-Sum	M_vs_A1	<2.2E-308	83055
lnL_concat_fit	per_locus_ΔlnL_all_loci	Wilcoxon Rank-Sum	M_vs_A2	<2.2E-308	83055
lnL_concat_fit	per_locus_ΔlnL_all_loci	Wilcoxon Rank-Sum	A1_vs_A2	1.18e-14	83055
lnL_concat_fit	counts_of_loci_all_loci	Chi-squared	all	<2.2E-308	83055
lnL_concat_fit	lnL_sum_outlier_loci	AU	all	0	1000
lnL_concat_fit	per_locus_ΔlnL_outlier_loci	KH_ANOVA	all	0.7565	1000
lnL_concat_fit	counts_of_loci_outlier_loci	Chi-squared	all	<2.2E-308	1000
lnL_concat_fit	lnL_sum_non-outlier_loci	AU	all	0	82055
lnL_concat_fit	per_locus_ΔlnL_non-outlier_loci	KH_ANOVA	all	<2.2E-16	82055
lnL_concat_fit	per_locus_ΔlnL_non-outlier_loci	Wilcoxon Rank-Sum	M_vs_A1	<2.2E-308	82055
lnL_concat_fit	per_locus_ΔlnL_non-outlier_loci	Wilcoxon Rank-Sum	M_vs_A2	<2.2E-308	82055
lnL_concat_fit	per_locus_ΔlnL_non-outlier_loci	Wilcoxon Rank-Sum	A1_vs_A2	1.28e-14	82055
lnL_concat_fit	counts_of_loci_non-outlier_loci	Chi-squared	all	<2.2E-308	82055
sCF	per_locus_sCF_all_loci	KH_ANOVA	all	<2.2E-16	83055
sCF	per_locus_sCF_all_loci	Wilcoxon Rank-Sum	M_vs_A1	<2.2E-308	83055
sCF	per_locus_sCF_all_loci	Wilcoxon Rank-Sum	M_vs_A2	<2.2E-308	83055
sCF	per_locus_sCF_all_loci	Wilcoxon Rank-Sum	A1_vs_A2	6.45e-05	83055
sCF	counts_of_loci_all_loci	Chi-squared	all	<2.2E-308	83055

### Sheet: Primates_lnL_vs_sCF
test	data	comparison	P-value	N	slope	R_squared
Linear_model	individual_fit_ΔlnL_and_sCF_all_loci	ΔlnL_vs_sCF	<2.2E-308	83055	0.434	0.188
Linear_model	individual_fit_ΔlnL_and_sCF_outlier_loci	ΔlnL_vs_sCF	0.005	1000	0.089	0.007
Linear_model	individual_fit_ΔlnL_and_sCF_non-outlier_loci	ΔlnL_vs_sCF	<2.2E-308	82055	0.432	0.187
Linear_model	concat_fit_ΔlnL_and_sCF_all_loci	ΔlnL_vs_sCF	<2.2E-308	83055	0.473	0.224
Linear_model	concat_fit_ΔlnL_and_sCF_outlier_loci	ΔlnL_vs_sCF	<2.2E-308	1000	0.167	0.027
Linear_model	concat_fit_ΔlnL_and_sCF_non-outlier_loci	ΔlnL_vs_sCF	<2.2E-308	82055	0.462	0.214

### Sheet: TSH_vs_PRI_signal
Signal_measure	Treeshrew_subset	Primates_topology_subset	PM_sister	GL_sister	PM_GL_sister	Chisq_test_pval
lnL_individual_fit	non-outliers	monophyletic	6634	6799	9764	5.52e-175
lnL_individual_fit	non-outliers	non-monophyletic	4320	4115	5183	1.85e-31
lnL_concat_fit	non-outliers	monophyletic	14468	14644	14806	0.142
lnL_concat_fit	non-outliers	non-monophyletic	9387	9150	8976	0.00965
sCF	non-outliers	monophyletic	16143	14517	13864	4.96e-41
sCF	non-outliers	non-monophyletic	13694	12150	11977	1.64e-31
